# *Enterobacterales* plasmid sharing amongst human bloodstream infections, livestock, wastewater, and waterway niches in Oxfordshire, UK

**DOI:** 10.1101/2022.05.06.490774

**Authors:** William Matlock, Samuel Lipworth, Kevin K. Chau, Manal Abu Oun, Leanne Barker, James Kavanagh, Monique Andersson, Sarah Oakley, Marcus Morgan, Derrick W. Crook, Daniel S. Read, Muna Anjum, Liam P. Shaw, Nicole Stoesser, REHAB Consortium

## Abstract

Plasmids enable the dissemination of antimicrobial resistance (AMR) in common *Enterobacterales* pathogens, representing a major public health challenge. However, the extent of plasmid sharing and evolution between *Enterobacterales* causing human infections and other niches remains unclear, including the emergence of resistance plasmids. Dense, unselected sampling is highly relevant to developing our understanding of plasmid epidemiology and designing appropriate interventions to limit the emergence and dissemination of plasmid-associated AMR. We established a geographically and temporally restricted collection of human bloodstream infection (BSI)-associated, livestock-associated (cattle, pig, poultry, and sheep faeces, farm soils) and wastewater treatment work (WwTW)-associated (influent, effluent, waterways upstream/downstream of effluent outlets) *Enterobacterales*. Isolates were collected between 2008-2020 from sites <60km apart in Oxfordshire, UK. Pangenome analysis of plasmid clusters revealed shared “backbones”, with phylogenies suggesting an intertwined ecology where well-conserved plasmid backbones carry diverse accessory functions, including AMR genes. Many plasmid “backbones” were seen across species and niches, raising the possibility that plasmid movement between these followed by rapid accessory gene change could be relatively common. Overall, the signature of identical plasmid sharing is likely to be a highly transient one, implying that plasmid movement might be occurring at greater rates than previously estimated, raising a challenge for future genomic One Health studies.

**Funding:** This study was funded by the Antimicrobial Resistance Cross-council Initiative supported by the seven research councils and the NIHR, UK.
