## Supplementary material for "*Enterobacterales* plasmid sharing amongst human bloodstream infections, livestock, wastewater, and waterway niches in Oxfordshire, UK": Table S1

Table S1. Fritz and Purvis’ D estimates for plasmid phylogenies.
Cluster	Estimated D	Probability estimated D is significantly different from 1	Probability estimated D is significantly different from 0
2	0.2407	0.0000	0.2256
3	0.6070	0.0060	0.0031
7	0.0073	0.3994	0.3220
9	0.0794	0.0000	0.3421
10	-0.9101	0.1478	0.5357
11	-0.4134	0.0000	0.7482
17	0.5072	0.0175	0.0378
23	0.0045	0.0001	0.4881
24	0.9269	0.3759	0.0074
25	-1.9546	0.3326	0.2656
27	0.4150	0.0994	0.2113
31	-0.1561	0.0035	0.5225
33	2.7016	0.7929	0.1393
34	-1.6007	0.0000	0.9043
35	1.0622	0.5421	0.0319
37	0.9959	0.3749	0.3269
38	0.5876	0.2934	0.2432
39	0.2680	0.0498	0.2827
43	-0.2927	0.0102	0.7268
44	-4.4685	0.0000	0.7459
47	0.0631	0.0488	0.4227
48	2.6723	0.7522	0.0738
52	-0.1550	0.0205	0.5342
55	1.3161	0.5377	0.2235
58	1.4901	0.8494	0.0208
61	1.1262	0.5284	0.0481
64	-3.0852	0.2255	0.7278
