## Supplementary material for "*Enterobacterales* plasmid sharing amongst human bloodstream infections, livestock, wastewater, and waterway niches in Oxfordshire, UK": Table S3

freezer.ID	type	compartment1	compartment3	timepoint	illumina.guid	long.read.type	NCBI.BioSample.accession	NCBI.SRA.short.accession	NCBI.SRA.long.accession	bioproject_accession	isolation_source	data.published
RHB02-E1-C01	Environmental	Pig	RH02	1	6bac56db-7419-4e12-b365-52f9de2e8ef1	Nanopore	SAMN15488480	SRR12184050	SRR12247758	PRJNA605147	Pooled sediment sample collected from floor of pig farm	NO
RHB02-E1-C02	Environmental	Pig	RH02	1	d0e71f89-e9cc-4a56-9f94-ad357178334f	Nanopore	SAMN15488481	SRR12184049	SRR12247757	PRJNA605147	Pooled sediment sample collected from floor of pig farm	NO
RHB02-E3-C01	Environmental	Pig	RH02	1	36164707-193c-43b2-b99e-2be5ed057745	Nanopore	SAMN15488484	SRR12183926	SRR12247570	PRJNA605147	Pooled sediment sample collected from floor of pig farm	NO
RHB02-E3-C05	Environmental	Pig	RH02	1	c3db9e1b-c051-4202-b6d0-896dd7cc34d7	Nanopore	SAMN15488486	SRR12183904	SRR12247548	PRJNA605147	Pooled sediment sample collected from floor of pig farm	NO
RHB02-E4-C01	Environmental	Pig	RH02	1	a3f21bdf-747b-4fba-9f7d-7d789a12ba96	Nanopore	SAMN15488488	SRR12183882	SRR12247526	PRJNA605147	Pooled sediment sample collected from floor of pig farm	NO
RHB03-E1-C02	Environmental	Pig	RH01	1	4b8d3cdd-5d5c-43da-95c8-55a3b122455f	Nanopore	SAMN15488494	SRR12184070	SRR12247712	PRJNA605147	Pooled sediment sample collected from floor of pig farm	NO
RHB03-E1-C03	Environmental	Pig	RH01	1	ea90bc85-51e7-485c-aa59-ea7bf23460e8	Nanopore	SAMN15488495	SRR12184059	SRR12247701	PRJNA605147	Pooled sediment sample collected from floor of pig farm	NO
RHB03-SO-C01	Environmental	Pig	RH01	1	37d8b7ce-3bd8-4ad0-b260-1b6fb979e9c6	Nanopore	SAMN15488498	SRR12184024	SRR12247668	PRJNA605147	Pooled soil sample collected from floor of pig farm	NO
RHB05-SO-C02	Environmental	Sheep	RH12	1	8d916cbb-100c-4e2e-bde6-31a32f464aba	Nanopore	SAMN15488505	SRR12183946	SRR12247590	PRJNA605147	Pooled soil sample collected from floor of sheep farm	NO
RHB08-E1-C07	Environmental	Cattle	RH06	1	88153224-dfc3-479a-ba7a-4dc27678d87b	Nanopore	SAMN15488512	SRR12183934	SRR12247578	PRJNA605147	Pooled sediment sample collected from floor of cattle farm	NO
RHB08-E3-C01	Environmental	Cattle	RH06	1	90a9347f-1963-484c-a9aa-d67664499a54	Nanopore	SAMN15488513	SRR12183933	SRR12247577	PRJNA605147	Pooled sediment sample collected from floor of cattle farm	NO
RHB09-E3-C07	Environmental	Cattle	RH08	1	e57eb63b-891a-426c-ba6a-7670c5f81b22	Nanopore	SAMN15488523	SRR12183922	SRR12247566	PRJNA605147	Pooled sediment sample collected from floor of cattle farm	NO
RHB09-E4-C01	Environmental	Cattle	RH08	1	612b9e10-1267-4772-b6d6-f8ab0deb180c	Nanopore	SAMN15488525	SRR12183920	SRR12247564	PRJNA605147	Pooled sediment sample collected from floor of cattle farm	NO
RHB09-SO-C07	Environmental	Cattle	RH08	1	ddcea279-0805-4c47-b776-ce75111981a9	Nanopore	SAMN15488527	SRR12183918	SRR12247562	PRJNA605147	Pooled soil sample collected from floor of cattle farm	NO
RHB11-E1-C01	Environmental	Cattle	RH10	1	c925816c-8a91-452c-bd33-58517bfaff52	Nanopore	SAMN15488528	SRR12183917	SRR12247561	PRJNA605147	Pooled sediment sample collected from floor of cattle farm	NO
RHB13-SO-C05	Environmental	Pig	RH03	1	c42f2caf-265b-4bc0-baf2-061ecd70b1d1	Nanopore	SAMN15488540	SRR12183903	SRR12247547	PRJNA605147	Pooled soil sample collected from floor of pig farm	NO
RHB13-SO-C07	Environmental	Pig	RH03	1	abdce802-ea45-42bc-8b34-7e562b1fb1d6	Nanopore	SAMN15488542	SRR12183901	SRR12247545	PRJNA605147	Pooled soil sample collected from floor of pig farm	NO
RHB14-SO-C08	Environmental	Pig	RH04	1	dfd36f46-97f9-410c-8027-6a348e67a527	Nanopore	SAMN15488547	SRR12183896	SRR12247540	PRJNA605147	Pooled soil sample collected from floor of pig farm	NO
RHB16-E2-C02	Environmental	Pig	RH02	2	b0e67f5d-c67d-40de-bd85-cde09bcc594b	Nanopore	SAMN15488548	SRR12183895	SRR12247539	PRJNA605147	Pooled sediment sample collected from floor of pig farm	NO
RHB16-SO-C03	Environmental	Pig	RH02	2	c8fc1f80-a42b-4f2c-bf15-7b4a1b0a6991	Nanopore	SAMN15488551	SRR12183891	SRR12247535	PRJNA605147	Pooled soil sample collected from floor of pig farm	NO
RHB16-SO-C07	Environmental	Pig	RH02	2	44283fd1-371d-4abf-ab27-4ee537752db2	Nanopore	SAMN15488553	SRR12183889	SRR12247533	PRJNA605147	Pooled soil sample collected from floor of pig farm	NO
RHB21-E1-C04	Environmental	Cattle	RH06	2	129be1c4-b044-4e70-9b51-0ed56c54d7bd	Nanopore	SAMN15488574	SRR12183866	SRR12247510	PRJNA605147	Pooled sediment sample collected from floor of cattle farm	NO
RHB23-SO-C01	Environmental	Sheep	RH12	2	a8c4d057-4400-4022-a0ba-a3cb47ddda48	Nanopore	SAMN15488583	SRR12183856	SRR12247752	PRJNA605147	Pooled soil sample collected from floor of sheep farm	NO
RHB23-SO-C04	Environmental	Sheep	RH12	2	dd8add30-6a1e-4b42-a12f-21caaa005934	Nanopore	SAMN15488585	SRR12183854	SRR12247750	PRJNA605147	Pooled soil sample collected from floor of sheep farm	NO
RHB25-E4-C05	Environmental	Cattle	RH08	2	b1439d17-6551-453e-9442-9f047e203091	Nanopore	SAMN15488592	SRR12183846	SRR12247742	PRJNA605147	Pooled sediment sample collected from floor of cattle farm	NO
RHB25-SO-C06	Environmental	Cattle	RH08	2	56d60a90-5a2e-4628-83bb-fe82fc3f3232	Nanopore	SAMN15488594	SRR12183844	SRR12247740	PRJNA605147	Pooled soil sample collected from floor of cattle farm	NO
RHB25-SO-C07	Environmental	Cattle	RH08	2	6dab218d-4d99-4c1f-aeb6-54b99d451794	Nanopore	SAMN15488595	SRR12183843	SRR12247739	PRJNA605147	Pooled soil sample collected from floor of cattle farm	NO
RHB25-SO-C08	Environmental	Cattle	RH08	2	c3ab34bf-e0cd-41e4-9b0b-72115ab60d97	Nanopore	SAMN15488596	SRR12183842	SRR12247738	PRJNA605147	Pooled soil sample collected from floor of cattle farm	NO
RHB31-E4-C06	Environmental	Cattle	RH10	3	a55147b4-418b-4a58-994c-1042c6e9c91d	Nanopore	SAMN15488611	SRR12184079	SRR12247721	PRJNA605147	Pooled sediment sample collected from floor of cattle farm	NO
RHB35-SO-C01	Environmental	Cattle	RH06	3	c1f9bcf7-5c4e-4650-b27b-309c2048442a	Nanopore	SAMN15488619	SRR12184071	SRR12247713	PRJNA605147	Pooled soil sample collected from floor of cattle farm	NO
RHB35-SO-C07	Environmental	Cattle	RH06	3	c0eb2f66-a4f3-4dca-a3b0-7f8c52c5feac	Nanopore	SAMN15488621	SRR12184068	SRR12247710	PRJNA605147	Pooled soil sample collected from floor of cattle farm	NO
RHB38-SO-C05	Environmental	Pig	RH04	3	05cc2f37-ff8b-458c-8f49-feef2f7a4991	Nanopore	SAMN15488622	SRR12184067	SRR12247709	PRJNA605147	Pooled soil sample collected from floor of pig farm	NO
RHB40-E3-C01	Environmental	Cattle	RH08	3	1bc7097b-be74-4001-b14d-51c1d85cd0ac	Nanopore	SAMN15488626	SRR12184063	SRR12247705	PRJNA605147	Pooled sediment sample collected from floor of cattle farm	NO
RHB40-E3-C05	Environmental	Cattle	RH08	3	834b08eb-69aa-4a69-a6ec-924484145ae9	Nanopore	SAMN15488627	SRR12184062	SRR12247704	PRJNA605147	Pooled sediment sample collected from floor of cattle farm	NO
RHB40-E3-C07	Environmental	Cattle	RH08	3	f1246e4b-968a-42bd-8da3-6a3a7b36d431	Nanopore	SAMN15488628	SRR12184061	SRR12247703	PRJNA605147	Pooled sediment sample collected from floor of cattle farm	NO
RHB41-E2-C02	Environmental	Pig	RH01	3	f7290cfd-6a64-4f7f-97cf-47bfda3cc83b	Nanopore	SAMN15488631	SRR12184057	SRR12247699	PRJNA605147	Pooled sediment sample collected from floor of pig farm	NO
RHB43-C13	Animal	Poultry	RH17	1	bb078ce1-2719-4b81-83bd-17aa0514a73c	Nanopore	SAMN15488640	SRR12184045	SRR12247689	PRJNA605147	Pooled faeces sample collected from floor of poultry farm	NO
RHB43-C17	Animal	Poultry	RH17	1	0e1d4cc8-2d40-4605-825d-d9f00f406466	Nanopore	SAMN15488643	SRR12184042	SRR12247686	PRJNA605147	Pooled faeces sample collected from floor of poultry farm	NO
RHB43-SO-C07	Environmental	Poultry	RH17	1	23d132b4-74f5-47b1-ba6a-4d2c690f53d0	Nanopore	SAMN15488657	SRR12184027	SRR12247671	PRJNA605147	Pooled soil sample collected from floor of poultry farm	NO
RHB44-SE-C08	Environmental	Poultry	RH18	1	56f5db88-7dc9-4503-869d-2aa0383243a5	Nanopore	SAMN15488675	SRR12184007	SRR12247651	PRJNA605147	Pooled sediment sample collected from floor of poultry farm	NO
RHB44-SO-C02	Environmental	Poultry	RH18	1	c622b38d-66fe-4775-be6c-c8880dd1368f	Nanopore	SAMN15488677	SRR12184005	SRR12247649	PRJNA605147	Pooled soil sample collected from floor of poultry farm	NO
RHB44-SO-C05	Environmental	Poultry	RH18	1	9d42a71c-7151-4234-ab00-f4770d47a41d	Nanopore	SAMN15488679	SRR12184003	SRR12247647	PRJNA605147	Pooled soil sample collected from floor of poultry farm	NO
RHB03-SO-C07	Environmental	Pig	RH01	1	dfdb460a-e949-4a36-a73a-a162bbb05a39	Nanopore	SAMN15488501	SRR12183990	SRR12247634	PRJNA605147	Pooled soil sample collected from floor of pig farm	NO
RHB20-E4-C01	Environmental	Cattle	RH10	2	a33e9e78-100a-4284-b81b-73d5361549f9	Nanopore	SAMN15488566	SRR12183875	SRR12247519	PRJNA605147	Pooled sediment sample collected from floor of cattle farm	NO
RHB21-E1-C01	Environmental	Cattle	RH06	2	9fa5a741-f61e-4093-be75-7b4611e74a04	Nanopore	SAMN15488572	SRR12183868	SRR12247512	PRJNA605147	Pooled sediment sample collected from floor of cattle farm	NO
RHB25-E3-C07	Environmental	Cattle	RH08	2	dbcfc9ca-4645-46d3-8c28-55cc40cdcbb3	Nanopore	SAMN15488591	SRR12183847	SRR12247743	PRJNA605147	Pooled sediment sample collected from floor of cattle farm	NO
RHB28-E3-C01	Environmental	Pig	RH01	2	13c46854-cecf-49ae-bcc0-ed38f889500a	Nanopore	SAMN15488597	SRR12183841	SRR12247737	PRJNA605147	Pooled sediment sample collected from floor of pig farm	NO
RHB43-SE-C05	Environmental	Poultry	RH17	1	60eed65e-e63f-42c0-afb2-d5efd5aadc64	Nanopore	SAMN15488648	SRR12184037	SRR12247681	PRJNA605147	Pooled sediment sample collected from floor of poultry farm	NO
RHB44-SE-C01	Environmental	Poultry	RH18	1	52ba7f94-0e08-4872-98ed-1bc92b2ebd6b	Nanopore	SAMN15488669	SRR12184014	SRR12247658	PRJNA605147	Pooled sediment sample collected from floor of poultry farm	NO
RHB44-SE-C02	Environmental	Poultry	RH18	1	dd14cb04-81fa-41c9-a31e-c59a44126353	Nanopore	SAMN15488670	SRR12184012	SRR12247656	PRJNA605147	Pooled sediment sample collected from floor of poultry farm	NO
RHB45-SO-C02	Environmental	Poultry	RH20	1	2a292666-b4a1-4c65-8467-04d0d8fe6764	Nanopore	SAMN15488699	SRR12183980	SRR12247624	PRJNA605147	Pooled soil sample collected from floor of poultry farm	NO
RHB45-SO-C08	Environmental	Poultry	RH20	1	180c58a5-83ee-43b2-a82f-c50d88869bf8	Nanopore	SAMN15488704	SRR12183974	SRR12247618	PRJNA605147	Pooled soil sample collected from floor of poultry farm	NO
RHB47-SO-C01	Environmental	Poultry	RH16	1	5602c167-4c3c-4e71-8fa4-ed6b29b1f05a	Nanopore	SAMN15488725	SRR12183951	SRR12247595	PRJNA605147	Pooled soil sample collected from floor of poultry farm	NO
RHB47-SO-C03	Environmental	Poultry	RH16	1	68028792-042d-43f5-89d2-1d60e4e447ad	Nanopore	SAMN15488726	SRR12183950	SRR12247594	PRJNA605147	Pooled soil sample collected from floor of poultry farm	NO
RHB02-E1-C03	Environmental	Pig	RH02	1	eaf9749e-e961-42e0-93ff-cbc065f2a833	Nanopore	SAMN15488482	SRR12184002	SRR12247646	PRJNA605147	Pooled sediment sample collected from floor of pig farm	NO
RHB02-E1-C06	Environmental	Pig	RH02	1	d44a5639-8790-400a-b94a-7c860ace84af	Nanopore	SAMN15488483	SRR12183937	SRR12247581	PRJNA605147	Pooled sediment sample collected from floor of pig farm	NO
RHB02-E3-C03	Environmental	Pig	RH02	1	276eda1a-4fb4-4da8-a210-dc7830249a61	Nanopore	SAMN15488485	SRR12183915	SRR12247559	PRJNA605147	Pooled sediment sample collected from floor of pig farm	NO
RHB02-E3-C06	Environmental	Pig	RH02	1	102ec75d-615e-41c8-8127-87776702d8e8	Nanopore	SAMN15488487	SRR12183893	SRR12247537	PRJNA605147	Pooled sediment sample collected from floor of pig farm	NO
RHB02-E4-C05	Environmental	Pig	RH02	1	8e984e78-bef6-4b99-ad56-9d3d6ad38523	Nanopore	SAMN15488489	SRR12183871	SRR12247515	PRJNA605147	Pooled sediment sample collected from floor of pig farm	NO
RHB02-E4-C07	Environmental	Pig	RH02	1	737f4509-a869-4c86-9028-32f56ae548c8	Nanopore	SAMN15488490	SRR12183860	SRR12247756	PRJNA605147	Pooled sediment sample collected from floor of pig farm	NO
RHB02-SO-C02	Environmental	Pig	RH02	1	871febf5-f7a6-4b01-a837-048df2cedfbd	Nanopore	SAMN15488491	SRR12183849	SRR12247745	PRJNA605147	Pooled soil sample collected from floor of pig farm	NO
RHB02-SO-C04	Environmental	Pig	RH02	1	58a16488-4eb9-4e73-9820-602eff505d50	Nanopore	SAMN15488492	SRR12183838	SRR12247734	PRJNA605147	Pooled soil sample collected from floor of pig farm	NO
RHB02-SO-C06	Environmental	Pig	RH02	1	e1ae6443-a003-43fe-8077-0cd8f9310a6a	Nanopore	SAMN15488493	SRR12184081	SRR12247723	PRJNA605147	Pooled soil sample collected from floor of pig farm	NO
RHB03-E1-C04	Environmental	Pig	RH01	1	6c5c77ac-11af-428c-b1fe-a9f705847dcc	Nanopore	SAMN15488496	SRR12184046	SRR12247690	PRJNA605147	Pooled sediment sample collected from floor of pig farm	NO
RHB03-E3-C08	Environmental	Pig	RH01	1	7ab702c9-4569-44c3-a3fb-fb364f69c82d	Nanopore	SAMN15488497	SRR12184035	SRR12247679	PRJNA605147	Pooled sediment sample collected from floor of pig farm	NO
RHB03-SO-C05	Environmental	Pig	RH01	1	61cbaf81-479b-41e4-aa1a-5704555a2402	Nanopore	SAMN15488499	SRR12184013	SRR12247657	PRJNA605147	Pooled soil sample collected from floor of pig farm	NO
RHB03-SO-C06	Environmental	Pig	RH01	1	01b00458-cebc-4431-bd00-2bb808d37528	Nanopore	SAMN15488500	SRR12184001	SRR12247645	PRJNA605147	Pooled soil sample collected from floor of pig farm	NO
RHB03-SO-C08	Environmental	Pig	RH01	1	df540481-7bc7-4202-ae76-a20a3ac93cad	Nanopore	SAMN15488502	SRR12183979	SRR12247623	PRJNA605147	Pooled soil sample collected from floor of pig farm	NO
RHB05-SO-C01	Environmental	Sheep	RH12	1	a18133dc-f14a-495a-9a96-1a7ef6c06f60	Nanopore	SAMN15488504	SRR12183957	SRR12247601	PRJNA605147	Pooled soil sample collected from floor of sheep farm	NO
RHB05-SO-C03	Environmental	Sheep	RH12	1	91581e20-78a5-4afe-959f-0a3abd813fd1	Nanopore	SAMN15488506	SRR12183941	SRR12247585	PRJNA605147	Pooled soil sample collected from floor of sheep farm	NO
RHB05-SO-C06	Environmental	Sheep	RH12	1	45b87b14-95b3-41fa-84f1-42c73d046614	Nanopore	SAMN15488507	SRR12183940	SRR12247584	PRJNA605147	Pooled soil sample collected from floor of sheep farm	NO
RHB05-SO-C07	Environmental	Sheep	RH12	1	fd3115a3-d19a-48a2-baf6-489f55700a61	Nanopore	SAMN15488508	SRR12183939	SRR12247583	PRJNA605147	Pooled soil sample collected from floor of sheep farm	NO
RHB07-SO-C03	Environmental	Cattle	RH07	1	1bdd95f0-ee45-4ec8-865a-4246a9efe5e4	Nanopore	SAMN15488509	SRR12183938	SRR12247582	PRJNA605147	Pooled soil sample collected from floor of cattle farm	NO
RHB07-SO-C04	Environmental	Cattle	RH07	1	6a99dafe-6573-4ecc-a686-1ab4d97a496d	Nanopore	SAMN15488510	SRR12183936	SRR12247580	PRJNA605147	Pooled soil sample collected from floor of cattle farm	NO
RHB07-SO-C05	Environmental	Cattle	RH07	1	13c64856-fd8d-4d89-a0ab-26b60d76f29b	Nanopore	SAMN15488511	SRR12183935	SRR12247579	PRJNA605147	Pooled soil sample collected from floor of cattle farm	NO
RHB08-E3-C03	Environmental	Cattle	RH06	1	5f229a99-498f-47d0-8cf0-52b59a70e7c3	Nanopore	SAMN15488514	SRR12183932	SRR12247576	PRJNA605147	Pooled sediment sample collected from floor of cattle farm	NO
RHB08-E3-C05	Environmental	Cattle	RH06	1	2f98a8a9-3e89-464d-8be0-d3541dfa640c	Nanopore	SAMN15488515	SRR12183931	SRR12247575	PRJNA605147	Pooled sediment sample collected from floor of cattle farm	NO
RHB08-E3-C08	Environmental	Cattle	RH06	1	c7dcefd6-e994-4296-a089-b10cbcc20420	Nanopore	SAMN15488516	SRR12183930	SRR12247574	PRJNA605147	Pooled sediment sample collected from floor of cattle farm	NO
RHB08-SO-C03	Environmental	Cattle	RH06	1	f13c6f46-07f3-462f-9fa5-5171010fa85e	Nanopore	SAMN15488517	SRR12183929	SRR12247573	PRJNA605147	Pooled soil sample collected from floor of cattle farm	NO
RHB08-SO-C05	Environmental	Cattle	RH06	1	3fd6710a-302c-4f4e-a06e-9d089ad90413	Nanopore	SAMN15488519	SRR12183927	SRR12247571	PRJNA605147	Pooled soil sample collected from floor of cattle farm	NO
RHB08-SO-C08	Environmental	Cattle	RH06	1	e14b7ccc-0549-4924-8526-ffaed420e012	Nanopore	SAMN15488520	SRR12183925	SRR12247569	PRJNA605147	Pooled soil sample collected from floor of cattle farm	NO
RHB09-E3-C03	Environmental	Cattle	RH08	1	2e98f22c-feb2-47da-9c62-cd1abc3b6290	Nanopore	SAMN15488521	SRR12183924	SRR12247568	PRJNA605147	Pooled sediment sample collected from floor of cattle farm	NO
RHB09-E3-C06	Environmental	Cattle	RH08	1	8224255b-8573-4e35-bdc7-d0af1dc0655f	Nanopore	SAMN15488522	SRR12183923	SRR12247567	PRJNA605147	Pooled sediment sample collected from floor of cattle farm	NO
RHB09-E3-C08	Environmental	Cattle	RH08	1	4776e4cb-3ad4-4318-84f4-0cc007604f18	Nanopore	SAMN15488524	SRR12183921	SRR12247565	PRJNA605147	Pooled sediment sample collected from floor of cattle farm	NO
RHB09-E4-C04	Environmental	Cattle	RH08	1	077ec81b-b2f0-44c9-81a2-d7e1c6e6e740	Nanopore	SAMN15488526	SRR12183919	SRR12247563	PRJNA605147	Pooled sediment sample collected from floor of cattle farm	NO
RHB11-E1-C02	Environmental	Cattle	RH10	1	4a26cacb-e7bf-47d2-a0b8-bded2caa3e3d	Nanopore	SAMN15488529	SRR12183916	SRR12247560	PRJNA605147	Pooled sediment sample collected from floor of cattle farm	NO
RHB11-E1-C04	Environmental	Cattle	RH10	1	ded9bc04-f3b7-4502-bb72-3c6d7937ab66	Nanopore	SAMN15488530	SRR12183914	SRR12247558	PRJNA605147	Pooled sediment sample collected from floor of cattle farm	NO
RHB11-E1-C05	Environmental	Cattle	RH10	1	36c37610-3d30-4518-9075-a4c1f018dd6e	Nanopore	SAMN15488531	SRR12183913	SRR12247557	PRJNA605147	Pooled sediment sample collected from floor of cattle farm	NO
RHB11-E4-C01	Environmental	Cattle	RH10	1	47cc02e7-be46-4438-a2d2-59182ee93ede	Nanopore	SAMN15488533	SRR12183911	SRR12247555	PRJNA605147	Pooled sediment sample collected from floor of cattle farm	NO
RHB11-E4-C03	Environmental	Cattle	RH10	1	f8eb8dde-5696-4b49-8998-91cf854ec361	Nanopore	SAMN15488534	SRR12183910	SRR12247554	PRJNA605147	Pooled sediment sample collected from floor of cattle farm	NO
RHB11-E4-C04	Environmental	Cattle	RH10	1	f3cebd93-94e3-4732-8665-aeb74228fa70	Nanopore	SAMN15488535	SRR12183909	SRR12247553	PRJNA605147	Pooled sediment sample collected from floor of cattle farm	NO
RHB11-SO-C06	Environmental	Cattle	RH10	1	5de88197-fdc1-4efb-b11b-e0d1d396cbfc	Nanopore	SAMN15488536	SRR12183908	SRR12247552	PRJNA605147	Pooled soil sample collected from floor of cattle farm	NO
RHB13-SO-C01	Environmental	Pig	RH03	1	0f92ab81-8952-4e11-9aac-8d60913800e3	Nanopore	SAMN15488537	SRR12183907	SRR12247551	PRJNA605147	Pooled soil sample collected from floor of pig farm	NO
RHB13-SO-C02	Environmental	Pig	RH03	1	a3ae3e3f-52a7-465c-923c-9373c88df301	Nanopore	SAMN15488538	SRR12183906	SRR12247550	PRJNA605147	Pooled soil sample collected from floor of pig farm	NO
RHB13-SO-C03	Environmental	Pig	RH03	1	0faf2176-38b9-4cb4-b77c-f4d92fc71d3e	Nanopore	SAMN15488539	SRR12183905	SRR12247549	PRJNA605147	Pooled soil sample collected from floor of pig farm	NO
RHB13-SO-C06	Environmental	Pig	RH03	1	05fcee7d-83a1-4f5f-b3af-afd853d92e44	Nanopore	SAMN15488541	SRR12183902	SRR12247546	PRJNA605147	Pooled soil sample collected from floor of pig farm	NO
RHB13-SO-C08	Environmental	Pig	RH03	1	81fb52ca-0e00-4f4c-8f46-fb7d784dfc42	Nanopore	SAMN15488543	SRR12183900	SRR12247544	PRJNA605147	Pooled soil sample collected from floor of pig farm	NO
RHB14-SO-C01	Environmental	Pig	RH04	1	8bee3ece-8c40-4c0e-89cb-e4347a7f04bd	Nanopore	SAMN15488544	SRR12183899	SRR12247543	PRJNA605147	Pooled soil sample collected from floor of pig farm	NO
RHB14-SO-C04	Environmental	Pig	RH04	1	9b0c7a40-d838-49bc-94fd-09f6e05c02d1	Nanopore	SAMN15488545	SRR12183898	SRR12247542	PRJNA605147	Pooled soil sample collected from floor of pig farm	NO
RHB14-SO-C05	Environmental	Pig	RH04	1	69fa70ab-0f6b-44b2-953e-b4644486d78a	Nanopore	SAMN15488546	SRR12183897	SRR12247541	PRJNA605147	Pooled soil sample collected from floor of pig farm	NO
RHB16-E2-C03	Environmental	Pig	RH02	2	2585fe1f-5a83-4630-8a09-18d5d780f14d	Nanopore	SAMN15488549	SRR12183894	SRR12247538	PRJNA605147	Pooled sediment sample collected from floor of pig farm	NO
RHB16-E2-C07	Environmental	Pig	RH02	2	c3728914-e5b7-44fc-a00b-892a924cf867	Nanopore	SAMN15488550	SRR12183892	SRR12247536	PRJNA605147	Pooled sediment sample collected from floor of pig farm	NO
RHB16-SO-C05	Environmental	Pig	RH02	2	6cac4c38-1423-4ee7-8ff4-33c626e810b1	Nanopore	SAMN15488552	SRR12183890	SRR12247534	PRJNA605147	Pooled soil sample collected from floor of pig farm	NO
RHB16-SO-C08	Environmental	Pig	RH02	2	a5fff814-26ae-4ccf-aab5-907aca066acb	Nanopore	SAMN15488554	SRR12183888	SRR12247532	PRJNA605147	Pooled soil sample collected from floor of pig farm	NO
RHB17-SO-C01	Environmental	Pig	RH03	2	64b07974-48a2-4753-be70-95c01e950956	Nanopore	SAMN15488555	SRR12183887	SRR12247531	PRJNA605147	Pooled soil sample collected from floor of pig farm	NO
RHB17-SO-C02	Environmental	Pig	RH03	2	7618203f-9b12-4a07-a9bb-49349d7f133d	Nanopore	SAMN15488556	SRR12183886	SRR12247530	PRJNA605147	Pooled soil sample collected from floor of pig farm	NO
RHB17-SO-C03	Environmental	Pig	RH03	2	dd841d67-a0a7-455c-98bb-8e2e09283a35	Nanopore	SAMN15488557	SRR12183885	SRR12247529	PRJNA605147	Pooled soil sample collected from floor of pig farm	NO
RHB17-SO-C05	Environmental	Pig	RH03	2	77006d2f-867c-4161-b3a9-c8f5fc4f60a0	Nanopore	SAMN15488558	SRR12183884	SRR12247528	PRJNA605147	Pooled soil sample collected from floor of pig farm	NO
RHB17-SO-C06	Environmental	Pig	RH03	2	32b33d2c-cf4c-4dfb-a155-04ac3e73c4e9	Nanopore	SAMN15488559	SRR12183883	SRR12247527	PRJNA605147	Pooled soil sample collected from floor of pig farm	NO
RHB17-SO-C08	Environmental	Pig	RH03	2	cbb4c5f8-eb62-47f5-a777-a6d897e888ce	Nanopore	SAMN15488560	SRR12183881	SRR12247525	PRJNA605147	Pooled soil sample collected from floor of pig farm	NO
RHB20-E3-C01	Environmental	Cattle	RH10	2	9e2160de-9567-4de0-9097-1b9a93ade8c2	Nanopore	SAMN15488561	SRR12183880	SRR12247524	PRJNA605147	Pooled sediment sample collected from floor of cattle farm	NO
RHB20-E3-C03	Environmental	Cattle	RH10	2	b8f9a336-09ae-457a-8b77-e80c03211305	Nanopore	SAMN15488562	SRR12183879	SRR12247523	PRJNA605147	Pooled sediment sample collected from floor of cattle farm	NO
RHB20-E3-C04	Environmental	Cattle	RH10	2	029f1937-d34a-46aa-889b-019c584f8473	Nanopore	SAMN15488563	SRR12183878	SRR12247522	PRJNA605147	Pooled sediment sample collected from floor of cattle farm	NO
RHB20-E3-C07	Environmental	Cattle	RH10	2	a24114eb-dea9-49a5-a9a9-d51a82b17677	Nanopore	SAMN15488564	SRR12183877	SRR12247521	PRJNA605147	Pooled sediment sample collected from floor of cattle farm	NO
RHB20-E3-C08	Environmental	Cattle	RH10	2	f12be5c1-7020-4197-bb80-13ff1ea9511b	Nanopore	SAMN15488565	SRR12183876	SRR12247520	PRJNA605147	Pooled sediment sample collected from floor of cattle farm	NO
RHB20-E4-C04	Environmental	Cattle	RH10	2	960b27f3-a81d-439b-8d8c-3db958ab1e33	Nanopore	SAMN15488567	SRR12183874	SRR12247518	PRJNA605147	Pooled sediment sample collected from floor of cattle farm	NO
RHB20-E4-C05	Environmental	Cattle	RH10	2	50516e5a-0b5b-4129-a0dd-8cc96e5ec1e0	Nanopore	SAMN15488568	SRR12183873	SRR12247517	PRJNA605147	Pooled sediment sample collected from floor of cattle farm	NO
RHB20-SO-C04	Environmental	Cattle	RH10	2	2b754125-e11d-4545-9713-fe41495a4c55	Nanopore	SAMN15488571	SRR12183869	SRR12247513	PRJNA605147	Pooled soil sample collected from floor of cattle farm	NO
RHB21-E1-C02	Environmental	Cattle	RH06	2	6e69b278-5cf3-43f9-a456-8c8c458a3814	Nanopore	SAMN15488573	SRR12183867	SRR12247511	PRJNA605147	Pooled sediment sample collected from floor of cattle farm	NO
RHB21-E1-C06	Environmental	Cattle	RH06	2	f44fc98d-74d8-4e0c-8b95-f64c8e39d33b	Nanopore	SAMN15488575	SRR12183865	SRR12247509	PRJNA605147	Pooled sediment sample collected from floor of cattle farm	NO
RHB21-E1-C08	Environmental	Cattle	RH06	2	dd059ec4-5e0e-427c-8915-7ec601da38c9	Nanopore	SAMN15488576	SRR12183864	SRR12247508	PRJNA605147	Pooled sediment sample collected from floor of cattle farm	NO
RHB21-E3-C02	Environmental	Cattle	RH06	2	6c92f5bf-03ff-4a86-a044-758802ffb353	Nanopore	SAMN15488577	SRR12183863	SRR12247507	PRJNA605147	Pooled sediment sample collected from floor of cattle farm	NO
RHB21-SO-C08	Environmental	Cattle	RH06	2	b8f23ea7-e696-4d6a-9696-6e6e084843af	Nanopore	SAMN15488578	SRR12183862	SRR12247506	PRJNA605147	Pooled soil sample collected from floor of cattle farm	NO
RHB22-SO-C01	Environmental	Cattle	RH07	2	ea40d376-fd44-431d-bae5-c365b68d7ccb	Nanopore	SAMN15488579	SRR12183861	SRR12247505	PRJNA605147	Pooled soil sample collected from floor of cattle farm	NO
RHB22-SO-C03	Environmental	Cattle	RH07	2	a279dd6f-a233-4b75-9aaa-82913e3222e0	Nanopore	SAMN15488580	SRR12183859	SRR12247755	PRJNA605147	Pooled soil sample collected from floor of cattle farm	NO
RHB22-SO-C04	Environmental	Cattle	RH07	2	0cafc2d4-55a2-41b0-99be-53ae8597964a	Nanopore	SAMN15488581	SRR12183858	SRR12247754	PRJNA605147	Pooled soil sample collected from floor of cattle farm	NO
RHB22-SO-C05	Environmental	Cattle	RH07	2	2cb8538d-bcee-4113-9f72-2b98294e4371	Nanopore	SAMN15488582	SRR12183857	SRR12247753	PRJNA605147	Pooled soil sample collected from floor of cattle farm	NO
RHB23-SO-C02	Environmental	Sheep	RH12	2	791e5fc0-d30e-4dbc-9964-53ca452e5bfb	Nanopore	SAMN15488584	SRR12183855	SRR12247751	PRJNA605147	Pooled soil sample collected from floor of sheep farm	NO
RHB23-SO-C06	Environmental	Sheep	RH12	2	2462cf1a-f076-49fc-af1c-9246762bb9ed	Nanopore	SAMN15488586	SRR12183853	SRR12247749	PRJNA605147	Pooled soil sample collected from floor of sheep farm	NO
RHB25-E3-C03	Environmental	Cattle	RH08	2	84741fe1-1b01-4e82-90fb-695a91ece66f	Nanopore	SAMN15488588	SRR12183851	SRR12247747	PRJNA605147	Pooled sediment sample collected from floor of cattle farm	NO
RHB25-E3-C05	Environmental	Cattle	RH08	2	443f2f76-a711-45fe-879a-fbd789656aed	Nanopore	SAMN15488589	SRR12183850	SRR12247746	PRJNA605147	Pooled sediment sample collected from floor of cattle farm	NO
RHB25-E3-C06	Environmental	Cattle	RH08	2	68f42789-a4de-452a-8a6f-785c0ff9dc31	Nanopore	SAMN15488590	SRR12183848	SRR12247744	PRJNA605147	Pooled sediment sample collected from floor of cattle farm	NO
RHB25-E4-C08	Environmental	Cattle	RH08	2	ad7def72-1f34-4e29-902f-4fdd6219e7f6	Nanopore	SAMN15488593	SRR12183845	SRR12247741	PRJNA605147	Pooled sediment sample collected from floor of cattle farm	NO
RHB28-E3-C03	Environmental	Pig	RH01	2	465b187a-24b2-457e-9552-9a8bef7c1e45	Nanopore	SAMN15488598	SRR12183840	SRR12247736	PRJNA605147	Pooled sediment sample collected from floor of pig farm	NO
RHB28-E3-C06	Environmental	Pig	RH01	2	8686ed10-fda4-4f89-82d3-e8cac18b89cb	Nanopore	SAMN15488599	SRR12183839	SRR12247735	PRJNA605147	Pooled sediment sample collected from floor of pig farm	NO
RHB28-SO-C01	Environmental	Pig	RH01	2	8aa3b43f-d623-4619-b041-7ed122c9d444	Nanopore	SAMN15488600	SRR12183837	SRR12247733	PRJNA605147	Pooled soil sample collected from floor of pig farm	NO
RHB28-SO-C04	Environmental	Pig	RH01	2	cdd3ecab-0eb4-451b-a215-b67307b72edf	Nanopore	SAMN15488601	SRR12183836	SRR12247732	PRJNA605147	Pooled soil sample collected from floor of pig farm	NO
RHB28-SO-C08	Environmental	Pig	RH01	2	f20a354f-14cc-4732-8882-9d3cb790ef1f	Nanopore	SAMN15488603	SRR12183834	SRR12247730	PRJNA605147	Pooled soil sample collected from floor of pig farm	NO
RHB30-E1-C05	Environmental	Pig	RH02	3	09a1163e-5054-4bac-a793-337862370810	Nanopore	SAMN15488605	SRR12183832	SRR12247728	PRJNA605147	Pooled sediment sample collected from floor of pig farm	NO
RHB30-SO-C02	Environmental	Pig	RH02	3	58da4122-3594-4612-abce-f15eace04eb5	Nanopore	SAMN15488606	SRR12183831	SRR12247727	PRJNA605147	Pooled soil sample collected from floor of pig farm	NO
RHB31-E3-C03	Environmental	Cattle	RH10	3	974be7fa-a7e0-4153-80cb-f9b17c7245b7	Nanopore	SAMN15488607	SRR12183830	SRR12247726	PRJNA605147	Pooled sediment sample collected from floor of cattle farm	NO
RHB31-E3-C04	Environmental	Cattle	RH10	3	d57c9b15-c242-410a-836b-a8d70325d328	Nanopore	SAMN15488608	SRR12183829	SRR12247725	PRJNA605147	Pooled sediment sample collected from floor of cattle farm	NO
RHB31-E3-C05	Environmental	Cattle	RH10	3	815ac852-86b8-4731-9350-a074690d42d8	Nanopore	SAMN15488609	SRR12184082	SRR12247724	PRJNA605147	Pooled sediment sample collected from floor of cattle farm	NO
RHB31-E4-C02	Environmental	Cattle	RH10	3	931acddf-3121-4d3e-8fbb-f7ac49b9382a	Nanopore	SAMN15488610	SRR12184080	SRR12247722	PRJNA605147	Pooled sediment sample collected from floor of cattle farm	NO
RHB31-SO-C01	Environmental	Cattle	RH10	3	da7da0fd-4111-4ef3-a3a0-7e22ccae82ef	Nanopore	SAMN15488612	SRR12184078	SRR12247720	PRJNA605147	Pooled soil sample collected from floor of cattle farm	NO
RHB31-SO-C03	Environmental	Cattle	RH10	3	66658c11-672f-4584-9d67-80899ea4adcb	Nanopore	SAMN15488613	SRR12184077	SRR12247719	PRJNA605147	Pooled soil sample collected from floor of cattle farm	NO
RHB34-SO-C04	Environmental	Pig	RH03	3	8c6106ea-a270-4f8d-b569-662656560768	Nanopore	SAMN15488614	SRR12184076	SRR12247718	PRJNA605147	Pooled soil sample collected from floor of pig farm	NO
RHB34-SO-C05	Environmental	Pig	RH03	3	dd410dc0-db29-4f36-85e8-5a1c44ed176c	Nanopore	SAMN15488615	SRR12184075	SRR12247717	PRJNA605147	Pooled soil sample collected from floor of pig farm	NO
RHB34-SO-C06	Environmental	Pig	RH03	3	fc930776-c055-4dc1-b19e-1bb40c4b1702	Nanopore	SAMN15488616	SRR12184074	SRR12247716	PRJNA605147	Pooled soil sample collected from floor of pig farm	NO
RHB34-SO-C08	Environmental	Pig	RH03	3	8736a803-955e-40cb-aa29-8ac00eea34fa	Nanopore	SAMN15488617	SRR12184073	SRR12247715	PRJNA605147	Pooled soil sample collected from floor of pig farm	NO
RHB35-E2-C08	Environmental	Cattle	RH06	3	067772cf-65c5-4b92-998f-f1a2a0f30059	Nanopore	SAMN15488618	SRR12184072	SRR12247714	PRJNA605147	Pooled sediment sample collected from floor of cattle farm	NO
RHB35-SO-C06	Environmental	Cattle	RH06	3	2e05b817-6299-479e-8995-d040dda43a15	Nanopore	SAMN15488620	SRR12184069	SRR12247711	PRJNA605147	Pooled soil sample collected from floor of cattle farm	NO
RHB40-E2-C01	Environmental	Cattle	RH08	3	889b2bd7-d81e-426b-8f58-2fab4672c347	Nanopore	SAMN15488623	SRR12184066	SRR12247708	PRJNA605147	Pooled sediment sample collected from floor of cattle farm	NO
RHB40-E2-C05	Environmental	Cattle	RH08	3	5067b20b-cd08-4070-bef2-b4e94e4b7da2	Nanopore	SAMN15488624	SRR12184065	SRR12247707	PRJNA605147	Pooled sediment sample collected from floor of cattle farm	NO
RHB40-E2-C08	Environmental	Cattle	RH08	3	359c3a49-d658-4e34-b762-78dfe53a0b23	Nanopore	SAMN15488625	SRR12184064	SRR12247706	PRJNA605147	Pooled sediment sample collected from floor of cattle farm	NO
RHB40-SO-C05	Environmental	Cattle	RH08	3	fe643bfa-5e03-40b2-82e1-56dd9addc2c7	Nanopore	SAMN15488629	SRR12184060	SRR12247702	PRJNA605147	Pooled soil sample collected from floor of cattle farm	NO
RHB41-E2-C01	Environmental	Pig	RH01	3	47bdc5e7-a877-4a63-bb64-bc4c9b65c30a	Nanopore	SAMN15488630	SRR12184058	SRR12247700	PRJNA605147	Pooled sediment sample collected from floor of pig farm	NO
RHB41-E2-C05	Environmental	Pig	RH01	3	b39756f6-4de7-4b80-bcd3-b0c72c086f0c	Nanopore	SAMN15488632	SRR12184056	SRR12247698	PRJNA605147	Pooled sediment sample collected from floor of pig farm	NO
RHB41-E2-C07	Environmental	Pig	RH01	3	e7ae21fa-ee2d-41b0-af50-54ae137a3061	Nanopore	SAMN15488633	SRR12184055	SRR12247697	PRJNA605147	Pooled sediment sample collected from floor of pig farm	NO
RHB42-SO-C07	Environmental	Sheep	RH12	3	e7f6c5a0-66d2-4387-a5b2-c7a6563bae5a	Nanopore	SAMN15488634	SRR12184054	SRR12247696	PRJNA605147	Pooled soil sample collected from floor of sheep farm	NO
RHB43-C01	Animal	Poultry	RH17	1	dd8e60f1-3d7a-411a-a37d-663eee6ba765	Nanopore	SAMN15488635	SRR12184053	SRR12247695	PRJNA605147	Pooled faeces sample collected from floor of poultry farm	NO
RHB43-C03	Animal	Poultry	RH17	1	76c09f7d-a5c8-4d6f-9e0b-2ac0960ca4d7	Nanopore	SAMN15488636	SRR12184052	SRR12247694	PRJNA605147	Pooled faeces sample collected from floor of poultry farm	NO
RHB43-C04	Animal	Poultry	RH17	1	94b26deb-2ea6-4b68-9f2d-64e34074f704	Nanopore	SAMN15488637	SRR12184051	SRR12247693	PRJNA605147	Pooled faeces sample collected from floor of poultry farm	NO
RHB43-C06	Animal	Poultry	RH17	1	dcec245a-6ac7-488f-a0de-830e73207c8a	Nanopore	SAMN15488638	SRR12184048	SRR12247692	PRJNA605147	Pooled faeces sample collected from floor of poultry farm	NO
RHB43-C11	Animal	Poultry	RH17	1	86ddaec8-b9fb-4a2b-b5ae-ee383e019535	Nanopore	SAMN15488639	SRR12184047	SRR12247691	PRJNA605147	Pooled faeces sample collected from floor of poultry farm	NO
RHB43-C14	Animal	Poultry	RH17	1	0ad874ce-6837-46ca-bb16-28dde9a91f48	Nanopore	SAMN15488641	SRR12184044	SRR12247688	PRJNA605147	Pooled faeces sample collected from floor of poultry farm	NO
RHB43-C16	Animal	Poultry	RH17	1	6e039b53-db4c-48e9-ab3f-0612f4d0280f	Nanopore	SAMN15488642	SRR12184043	SRR12247687	PRJNA605147	Pooled faeces sample collected from floor of poultry farm	NO
RHB43-C19	Animal	Poultry	RH17	1	9fc2863e-e1e8-4c79-8539-99acd140d3d3	Nanopore	SAMN15488644	SRR12184041	SRR12247685	PRJNA605147	Pooled faeces sample collected from floor of poultry farm	NO
RHB43-SE-C02	Environmental	Poultry	RH17	1	dbb45349-b745-4b1c-b6e2-17fe0eed5526	Nanopore	SAMN15488645	SRR12184040	SRR12247684	PRJNA605147	Pooled sediment sample collected from floor of poultry farm	NO
RHB43-SE-C03	Environmental	Poultry	RH17	1	2a74ed83-711b-4140-b8e1-4acbf72ccf95	Nanopore	SAMN15488646	SRR12184039	SRR12247683	PRJNA605147	Pooled sediment sample collected from floor of poultry farm	NO
RHB43-SE-C04	Environmental	Poultry	RH17	1	895e4c86-c0b0-4680-a367-aa8e09f5736d	Nanopore	SAMN15488647	SRR12184038	SRR12247682	PRJNA605147	Pooled sediment sample collected from floor of poultry farm	NO
RHB43-SE-C06	Environmental	Poultry	RH17	1	e5839241-de80-417e-b1ce-8593b5daa524	Nanopore	SAMN15488649	SRR12184036	SRR12247680	PRJNA605147	Pooled sediment sample collected from floor of poultry farm	NO
RHB43-SE-C07	Environmental	Poultry	RH17	1	ac1edcfe-c997-4b48-867d-2069767f7a2e	Nanopore	SAMN15488650	SRR12184034	SRR12247678	PRJNA605147	Pooled sediment sample collected from floor of poultry farm	NO
RHB43-SO-C01	Environmental	Poultry	RH17	1	35fee5d8-7845-4ef5-8e52-1f9069b37ce4	Nanopore	SAMN15488651	SRR12184033	SRR12247677	PRJNA605147	Pooled soil sample collected from floor of poultry farm	NO
RHB43-SO-C02	Environmental	Poultry	RH17	1	148880f4-c87b-47b6-b966-11e9d5b89e65	Nanopore	SAMN15488652	SRR12184032	SRR12247676	PRJNA605147	Pooled soil sample collected from floor of poultry farm	NO
RHB43-SO-C03	Environmental	Poultry	RH17	1	40fa4b03-9366-406f-9c69-93b09087f57d	Nanopore	SAMN15488653	SRR12184031	SRR12247675	PRJNA605147	Pooled soil sample collected from floor of poultry farm	NO
RHB43-SO-C04	Environmental	Poultry	RH17	1	5703d2a0-4935-4bb5-ace8-5adc9a9be276	Nanopore	SAMN15488654	SRR12184030	SRR12247674	PRJNA605147	Pooled soil sample collected from floor of poultry farm	NO
RHB43-SO-C05	Environmental	Poultry	RH17	1	3e716aae-5fbb-416a-829e-4919833aa97a	Nanopore	SAMN15488655	SRR12184029	SRR12247673	PRJNA605147	Pooled soil sample collected from floor of poultry farm	NO
RHB43-SO-C06	Environmental	Poultry	RH17	1	7058be75-9a31-47b8-b211-c719b4e98966	Nanopore	SAMN15488656	SRR12184028	SRR12247672	PRJNA605147	Pooled soil sample collected from floor of poultry farm	NO
RHB44-C01	Animal	Poultry	RH18	1	47c56042-95f3-4bd7-8760-8b485431b94b	Nanopore	SAMN15488658	SRR12184026	SRR12247670	PRJNA605147	Pooled faeces sample collected from floor of poultry farm	NO
RHB44-C02	Animal	Poultry	RH18	1	274f25ce-abef-40f2-b504-bd3c310b54fc	Nanopore	SAMN15488659	SRR12184025	SRR12247669	PRJNA605147	Pooled faeces sample collected from floor of poultry farm	NO
RHB44-C03	Animal	Poultry	RH18	1	80b63e4c-f00d-4bfa-bd41-77e3fda747d2	Nanopore	SAMN15488660	SRR12184023	SRR12247667	PRJNA605147	Pooled faeces sample collected from floor of poultry farm	NO
RHB44-C07	Animal	Poultry	RH18	1	ebbedd00-8137-4576-9bef-b6664d79ba28	Nanopore	SAMN15488661	SRR12184022	SRR12247666	PRJNA605147	Pooled faeces sample collected from floor of poultry farm	NO
RHB44-C11	Animal	Poultry	RH18	1	09a4e42c-645d-4d74-aeef-f1954452d525	Nanopore	SAMN15488662	SRR12184021	SRR12247665	PRJNA605147	Pooled faeces sample collected from floor of poultry farm	NO
RHB44-C13	Animal	Poultry	RH18	1	3aca7745-0064-484a-8464-5b06e175cdda	Nanopore	SAMN15488663	SRR12184020	SRR12247664	PRJNA605147	Pooled faeces sample collected from floor of poultry farm	NO
RHB44-C14	Animal	Poultry	RH18	1	38320b84-de09-4fa3-aaaa-3927bb27289c	Nanopore	SAMN15488664	SRR12184019	SRR12247663	PRJNA605147	Pooled faeces sample collected from floor of poultry farm	NO
RHB44-C17	Animal	Poultry	RH18	1	33d5536c-7c79-4390-a305-5cd10bf568d3	Nanopore	SAMN15488665	SRR12184018	SRR12247662	PRJNA605147	Pooled faeces sample collected from floor of poultry farm	NO
RHB44-C21	Animal	Poultry	RH18	1	b922f354-12c6-4fbc-81b5-c32d08ad3a68	Nanopore	SAMN15488666	SRR12184017	SRR12247661	PRJNA605147	Pooled faeces sample collected from floor of poultry farm	NO
RHB44-C22	Animal	Poultry	RH18	1	e8cb0c84-72fb-4e1c-bf3b-7cb7136c9c9b	Nanopore	SAMN15488667	SRR12184016	SRR12247660	PRJNA605147	Pooled faeces sample collected from floor of poultry farm	NO
RHB44-C23	Animal	Poultry	RH18	1	f34868c7-4ede-4dcc-a951-42dcebbdd625	Nanopore	SAMN15488668	SRR12184015	SRR12247659	PRJNA605147	Pooled faeces sample collected from floor of poultry farm	NO
RHB44-SE-C03	Environmental	Poultry	RH18	1	d430a71c-2fcb-442a-b4d1-e79506cfb8c6	Nanopore	SAMN15488671	SRR12184011	SRR12247655	PRJNA605147	Pooled sediment sample collected from floor of poultry farm	NO
RHB44-SE-C05	Environmental	Poultry	RH18	1	30d1b08f-4d8a-4b00-b9bd-578acc62e5ac	Nanopore	SAMN15488672	SRR12184010	SRR12247654	PRJNA605147	Pooled sediment sample collected from floor of poultry farm	NO
RHB44-SE-C06	Environmental	Poultry	RH18	1	548d9370-439d-40f8-ba05-01cb576466db	Nanopore	SAMN15488673	SRR12184009	SRR12247653	PRJNA605147	Pooled sediment sample collected from floor of poultry farm	NO
RHB44-SE-C07	Environmental	Poultry	RH18	1	38faa5d4-50ec-45b0-9ec6-61769b8990ea	Nanopore	SAMN15488674	SRR12184008	SRR12247652	PRJNA605147	Pooled sediment sample collected from floor of poultry farm	NO
RHB44-SO-C01	Environmental	Poultry	RH18	1	69e200b5-f440-4d13-8d59-5c34e5aab52b	Nanopore	SAMN15488676	SRR12184006	SRR12247650	PRJNA605147	Pooled soil sample collected from floor of poultry farm	NO
RHB44-SO-C04	Environmental	Poultry	RH18	1	0ca4df04-dd8b-41a8-a407-a0152e3ca32f	Nanopore	SAMN15488678	SRR12184004	SRR12247648	PRJNA605147	Pooled soil sample collected from floor of poultry farm	NO
RHB44-SO-C08	Environmental	Poultry	RH18	1	456eddf0-72f9-4d17-bdaa-34037e62742d	Nanopore	SAMN15488680	SRR12184000	SRR12247644	PRJNA605147	Pooled soil sample collected from floor of poultry farm	NO
RHB45-C02	Animal	Poultry	RH20	1	4e21d748-507c-4d13-b7f8-a93c2f60dc06	Nanopore	SAMN15488681	SRR12183999	SRR12247643	PRJNA605147	Pooled faeces sample collected from floor of poultry farm	NO
RHB45-C03	Animal	Poultry	RH20	1	3914ca44-e2cd-41d2-bc39-9ad94d3de748	Nanopore	SAMN15488682	SRR12183998	SRR12247642	PRJNA605147	Pooled faeces sample collected from floor of poultry farm	NO
RHB45-C06	Animal	Poultry	RH20	1	37b477d5-3c22-433f-a1c7-e9cb787f086e	Nanopore	SAMN15488684	SRR12183996	SRR12247640	PRJNA605147	Pooled faeces sample collected from floor of poultry farm	NO
RHB45-C09	Animal	Poultry	RH20	1	bcf4f59d-95c1-4a33-b1ed-fec299aec59a	Nanopore	SAMN15488685	SRR12183995	SRR12247639	PRJNA605147	Pooled faeces sample collected from floor of poultry farm	NO
RHB45-C12	Animal	Poultry	RH20	1	c1b05c71-46e9-498e-af24-f7f2302fc64b	Nanopore	SAMN15488686	SRR12183994	SRR12247638	PRJNA605147	Pooled faeces sample collected from floor of poultry farm	NO
RHB45-C13	Animal	Poultry	RH20	1	e2502266-b5ad-4b40-ab99-af898200f94d	Nanopore	SAMN15488687	SRR12183993	SRR12247637	PRJNA605147	Pooled faeces sample collected from floor of poultry farm	NO
RHB45-C14	Animal	Poultry	RH20	1	57a12778-0abb-49b8-a0ef-9342a996a01b	Nanopore	SAMN15488688	SRR12183992	SRR12247636	PRJNA605147	Pooled faeces sample collected from floor of poultry farm	NO
RHB45-C18	Animal	Poultry	RH20	1	b586af95-f8b2-49bd-b6b3-87ac0596c427	Nanopore	SAMN15488689	SRR12183991	SRR12247635	PRJNA605147	Pooled faeces sample collected from floor of poultry farm	NO
RHB45-C19	Animal	Poultry	RH20	1	c149af3e-3ac0-4cc8-a79a-9b13e0be54d8	Nanopore	SAMN15488690	SRR12183989	SRR12247633	PRJNA605147	Pooled faeces sample collected from floor of poultry farm	NO
RHB45-C20	Animal	Poultry	RH20	1	22f2552f-48cc-42f4-a4f4-0a55109226d2	Nanopore	SAMN15488691	SRR12183988	SRR12247632	PRJNA605147	Pooled faeces sample collected from floor of poultry farm	NO
RHB45-C21	Animal	Poultry	RH20	1	b7b025c2-ae07-42fa-b96e-1f0812269488	Nanopore	SAMN15488692	SRR12183987	SRR12247631	PRJNA605147	Pooled faeces sample collected from floor of poultry farm	NO
RHB45-C22	Animal	Poultry	RH20	1	957953dc-9b2e-4b89-9656-b7bf729b42f9	Nanopore	SAMN15488693	SRR12183986	SRR12247630	PRJNA605147	Pooled faeces sample collected from floor of poultry farm	NO
RHB45-C23	Animal	Poultry	RH20	1	2f39d69f-4e10-407a-91d7-b7a76421b9be	Nanopore	SAMN15488694	SRR12183985	SRR12247629	PRJNA605147	Pooled faeces sample collected from floor of poultry farm	NO
RHB45-SE-C03	Environmental	Poultry	RH20	1	8ac4a402-2bbd-43c6-95cd-768d78cad796	Nanopore	SAMN15488696	SRR12183983	SRR12247627	PRJNA605147	Pooled sediment sample collected from floor of poultry farm	NO
RHB45-SE-C06	Environmental	Poultry	RH20	1	94f7fe98-fbb2-47f9-9e88-bfdec39c10e4	Nanopore	SAMN15488697	SRR12183982	SRR12247626	PRJNA605147	Pooled sediment sample collected from floor of poultry farm	NO
RHB45-SE-C07	Environmental	Poultry	RH20	1	48fc3e63-af8e-4c8e-a391-9dfd2da7746f	Nanopore	SAMN15488698	SRR12183981	SRR12247625	PRJNA605147	Pooled sediment sample collected from floor of poultry farm	NO
RHB45-SO-C03	Environmental	Poultry	RH20	1	e54a599e-f51f-4de5-959d-cd7f4cdeda3e	Nanopore	SAMN15488700	SRR12183978	SRR12247622	PRJNA605147	Pooled soil sample collected from floor of poultry farm	NO
RHB45-SO-C05	Environmental	Poultry	RH20	1	02534102-5ea5-4bcd-9e8b-9ef22fac5095	Nanopore	SAMN15488701	SRR12183977	SRR12247621	PRJNA605147	Pooled soil sample collected from floor of poultry farm	NO
RHB45-SO-C06	Environmental	Poultry	RH20	1	54303fdc-1d22-4573-b323-d354bdafba71	Nanopore	SAMN15488702	SRR12183976	SRR12247620	PRJNA605147	Pooled soil sample collected from floor of poultry farm	NO
RHB45-SO-C07	Environmental	Poultry	RH20	1	790510b5-db79-4327-9ec7-0663a28ec270	Nanopore	SAMN15488703	SRR12183975	SRR12247619	PRJNA605147	Pooled soil sample collected from floor of poultry farm	NO
RHB46-C01	Animal	Poultry	RH19	1	c983cbc8-2e0f-425c-9480-0b70a76c8168	Nanopore	SAMN15488705	SRR12183973	SRR12247617	PRJNA605147	Pooled faeces sample collected from floor of poultry farm	NO
RHB46-C03	Animal	Poultry	RH19	1	b1d933d2-3bac-46ac-b36d-adc0224eddb7	Nanopore	SAMN15488706	SRR12183972	SRR12247616	PRJNA605147	Pooled faeces sample collected from floor of poultry farm	NO
RHB46-C05	Animal	Poultry	RH19	1	e38bef8a-7f27-4c43-848b-7a8beeccd159	Nanopore	SAMN15488707	SRR12183971	SRR12247615	PRJNA605147	Pooled faeces sample collected from floor of poultry farm	NO
RHB46-C06	Animal	Poultry	RH19	1	c42e1b7a-a744-4d5d-a52b-6280f63a7683	Nanopore	SAMN15488708	SRR12183970	SRR12247614	PRJNA605147	Pooled faeces sample collected from floor of poultry farm	NO
RHB46-C07	Animal	Poultry	RH19	1	46a3566a-8079-4caf-b1c3-d282b9476880	Nanopore	SAMN15488709	SRR12183969	SRR12247613	PRJNA605147	Pooled faeces sample collected from floor of poultry farm	NO
RHB46-C12	Animal	Poultry	RH19	1	12b3c4d2-ecb2-44cb-a4f1-a2b5588606fb	Nanopore	SAMN15488710	SRR12183967	SRR12247611	PRJNA605147	Pooled faeces sample collected from floor of poultry farm	NO
RHB46-C15	Animal	Poultry	RH19	1	2e8e2915-43f8-45d4-9f60-1ca9647ca237	Nanopore	SAMN15488711	SRR12183966	SRR12247610	PRJNA605147	Pooled faeces sample collected from floor of poultry farm	NO
RHB46-C16	Animal	Poultry	RH19	1	12d6271f-e864-4fac-9379-842f22f29fd5	Nanopore	SAMN15488712	SRR12183965	SRR12247609	PRJNA605147	Pooled faeces sample collected from floor of poultry farm	NO
RHB46-C17	Animal	Poultry	RH19	1	f1e5295b-21b8-4415-9210-a1eada7f54d7	Nanopore	SAMN15488713	SRR12183964	SRR12247608	PRJNA605147	Pooled faeces sample collected from floor of poultry farm	NO
RHB46-C19	Animal	Poultry	RH19	1	4beddeb2-1235-40c8-9efe-1c871ddc797f	Nanopore	SAMN15488714	SRR12183963	SRR12247607	PRJNA605147	Pooled faeces sample collected from floor of poultry farm	NO
RHB46-C20	Animal	Poultry	RH19	1	304b29e6-ea82-4237-b210-2d2585cf7d48	Nanopore	SAMN15488715	SRR12183962	SRR12247606	PRJNA605147	Pooled faeces sample collected from floor of poultry farm	NO
RHB46-C22	Animal	Poultry	RH19	1	607bc61c-71b6-4d8e-adef-7e19851064eb	Nanopore	SAMN15488716	SRR12183961	SRR12247605	PRJNA605147	Pooled faeces sample collected from floor of poultry farm	NO
RHB46-C23	Animal	Poultry	RH19	1	35ddcb2e-8260-4f8f-876c-fdfc0748f47a	Nanopore	SAMN15488717	SRR12183960	SRR12247604	PRJNA605147	Pooled faeces sample collected from floor of poultry farm	NO
RHB46-C24	Animal	Poultry	RH19	1	ce0de454-306a-49af-827b-b4e43d6ccdca	Nanopore	SAMN15488718	SRR12183959	SRR12247603	PRJNA605147	Pooled faeces sample collected from floor of poultry farm	NO
RHB47-C04	Animal	Poultry	RH16	1	35dc2d52-3e81-4055-8f2f-6453adcdad37	Nanopore	SAMN15488719	SRR12183958	SRR12247602	PRJNA605147	Pooled faeces sample collected from floor of poultry farm	NO
RHB47-C06	Animal	Poultry	RH16	1	e7007094-991f-4b44-a589-b9f91efa5077	Nanopore	SAMN15488720	SRR12183956	SRR12247600	PRJNA605147	Pooled faeces sample collected from floor of poultry farm	NO
RHB47-C09	Animal	Poultry	RH16	1	2a8797cf-aac8-4e66-87f8-818358275a20	Nanopore	SAMN15488721	SRR12183955	SRR12247599	PRJNA605147	Pooled faeces sample collected from floor of poultry farm	NO
RHB47-C11	Animal	Poultry	RH16	1	de0c1e7a-371d-48b1-ab6e-712cf945f222	Nanopore	SAMN15488722	SRR12183954	SRR12247598	PRJNA605147	Pooled faeces sample collected from floor of poultry farm	NO
RHB47-C13	Animal	Poultry	RH16	1	4b35d2d4-ece7-468b-af8e-160c68957e56	Nanopore	SAMN15488723	SRR12183953	SRR12247597	PRJNA605147	Pooled faeces sample collected from floor of poultry farm	NO
RHB47-C15	Animal	Poultry	RH16	1	f76b3780-c84e-4b0d-b45b-d845a0ebd634	Nanopore	SAMN15488724	SRR12183952	SRR12247596	PRJNA605147	Pooled faeces sample collected from floor of poultry farm	NO
RHB47-SO-C04	Environmental	Poultry	RH16	1	14363e58-7252-4d9b-9e78-d7bfd1269f11	Nanopore	SAMN15488727	SRR12183949	SRR12247593	PRJNA605147	Pooled soil sample collected from floor of poultry farm	NO
RHB47-SO-C05	Environmental	Poultry	RH16	1	a87697be-9389-4261-a6fe-e5419443ede2	Nanopore	SAMN15488728	SRR12183948	SRR12247592	PRJNA605147	Pooled soil sample collected from floor of poultry farm	NO
RHB47-SO-C07	Environmental	Poultry	RH16	1	189973f9-a22a-440e-81ed-ebd6e6f78348	Nanopore	SAMN15488729	SRR12183947	SRR12247591	PRJNA605147	Pooled soil sample collected from floor of poultry farm	NO
RHB47-SO-C08	Environmental	Poultry	RH16	1	c3e00d61-2a4c-4409-b1aa-ebab4a7899eb	Nanopore	SAMN15488730	SRR12183945	SRR12247589	PRJNA605147	Pooled soil sample collected from floor of poultry farm	NO
RHB08-SO-C04	Environmental	Cattle	RH06	1	9f204d8e-4ce1-44b4-8c42-d345da501c3d	Nanopore	SAMN15488518	SRR12183928	SRR12247572	PRJNA605147	Pooled soil sample collected from floor of cattle farm	NO
RHB11-E1-C08	Environmental	Cattle	RH10	1	b048a341-f8ff-479a-953d-e1118a43bcaa	Nanopore	SAMN15488532	SRR12183912	SRR12247556	PRJNA605147	Pooled sediment sample collected from floor of cattle farm	NO
RHB20-SO-C01	Environmental	Cattle	RH10	2	cecff220-9849-4368-b1a6-d0c3472846d8	Nanopore	SAMN15488569	SRR12183872	SRR12247516	PRJNA605147	Pooled soil sample collected from floor of cattle farm	NO
RHB20-SO-C02	Environmental	Cattle	RH10	2	dc37f3e3-2e77-47b9-a8f8-b63c3054ed21	Nanopore	SAMN15488570	SRR12183870	SRR12247514	PRJNA605147	Pooled soil sample collected from floor of cattle farm	NO
RHB23-SO-C07	Environmental	Sheep	RH12	2	99f2e2bd-b7c9-4ce6-955c-1e25d109b449	Nanopore	SAMN15488587	SRR12183852	SRR12247748	PRJNA605147	Pooled soil sample collected from floor of sheep farm	NO
RHB28-SO-C05	Environmental	Pig	RH01	2	0902ad69-b605-4839-9afd-8d1a50505abb	Nanopore	SAMN15488602	SRR12183835	SRR12247731	PRJNA605147	Pooled soil sample collected from floor of pig farm	NO
